# Protein intrinsically disordered regions have a non-random, modular architecture

**DOI:** 10.1101/2023.05.10.539862

**Authors:** Brendan S. McConnell, Matthew W. Parker

**Affiliations:** Department of Biophysics, University of Texas Southwestern Medical Center, Dallas, Texas 75235, USA

## Abstract

**Motivation:** Protein sequences can be broadly categorized into two classes: those which adopt stable secondary structure and fold into a domain (i.e., globular proteins), and those that do not. The sequences belonging to this latter class are conformationally heterogeneous and are described as being intrinsically disordered. Decades of investigation into the structure and function of globular proteins has resulted in a suite of computational tools that enable their sub-classification by domain type, an approach that has revolutionized how we understand and predict protein functionality. Conversely, it is unknown if sequences of disordered protein regions are subject to broadly generalizable organizational principles that would enable their sub-classification.

**Results:** Here we report the development of a statistical approach that quantifies linear variance in amino acid composition across a sequence. With multiple examples we provide evidence that intrinsically disordered regions are organized into statistically non-random modules of unique compositional bias. Modularity is observed for both low and high complexity sequences and, in some cases, we find that modules are organized in repetitive patterns. These data demonstrate that disordered sequences are non-randomly organized into modular architectures and motivate future experiments to comprehensively classify module types and to determine the degree to which modules constitute functionally separable units analogous to the domains of globular proteins.

**Availability and implementation:** The source code, documentation, and data to reproduce all figures is freely available at https://github.com/MWPlabUTSW/Chi-Score-Analysis.git. The analysis is also available as a Google Colab Notebook (https://colab.research.google.com/github/MWPlabUTSW/Chi-Score-Analysis/blob/main/ChiScore_Analysis.ipynb).
