## Supplemental File 1 for "Protein intrinsically disordered regions have a non-random, modular architecture"

### Sheet: Sheet1
FUS (full-length)
Module #	Module Sequence	UNIPROT "Compositional bias"
1	MASNDYTQQATQSYGAYPTQPGQ	-
2	GYSQQSSQPYGQQSYSGYSQSTDTSGYGQSSYSSYGQSQNTGYGTQSTPQGYGSTGGYGSSQSSQSSYGQQSSYPGYGQQPAPSSTSGSYGSSSQSSSYGQPQSGSYSQQPSYGGQQQSYGQQQSYNPPQGYGQQNQYNSSS	+
3	GGGGGGGGGGNYGQDQSSMSSGGGSGGGYGNQDQSGGGGSGGYGQQDRGGRGRGGSGGGGGGGGGGYNRSSGGYEPRGRGGGRGGRGGMGGSDRGGFNKFGGPRDQG	+/-
4	SRHDSEQDNSDNNTIFVQGLGENVTIESVADYFKQIGIIKTNKKTGQPMINLYTDRETGKLKGEATVSFDDPPSAKAAIDWFDGKEFSGNPIKVSFATRRADFN	FOLDED
5	RGGGNGRGGRGRGGPMGRGGYGGGGSGGGGRGGFPSGGGGGGGQQRAGD	-
6	WKCPNPTCENMNFSWRNECNQCKA	FOLDED
7	PKPDGPGGGPGGSHMGGNYGDDRRGGRGGYDRGGYRGRGGDRGGFRGGRGGGDRGGFGPGKMDS	+
8	RGEHRQDRRERPY	+
CeOrc1-IDR (residues 1-245)
Module #	Module Sequence	UNIPROT "Compositional bias"
1	MNTRKSETSKTVSATPVKRRSTRITNLPKSAPKIVKRSSVRLRGAPQCTYK	+/-
2	SDSSSSSSSSDSDGED	+
3	EYAATKDELKAV	+
4	DHDNQMEIDFSDEIGENFSEEDSCSD	-
5	KENRRVTRSRTPTRLEETPSKRLARELSKASVSKVSTSKTLFKESKSPRKVEISRKTNKARV	-
6	FQEEDDDDEDDFSDEIDEKF	-
7	YSKTNKRTPITIKIPSKMITQKVTPLVISKTPGGT	-
8	LRTRRRARQ	-
9	NSEELEDLVDPLDS	-
TDP43-IDR (residues 259-414)
Module #	Module Sequence	UNIPROT "Compositional bias"
1	NAEPKHNSNRQLER	-
2	SGRFGGNPGGFGNQGGFGNSRGGGAGLGNNQGSNMGGGMNFGAFSIN	-
3	PAMMAAAQAALQSSWGMMGMLA	-
4	SQQNQSGPSGNNQNQGNMQREPNQAFGSGNNSYSGSN	-
5	SGAAIGWGSASNAGSGSGFNGGFGSSMDSKSSGWGM	-
Spt6-IDR (residues 1-310)
Module #	Module Sequence	UNIPROT "Compositional bias"
1	MSDFVESEAEESEEEYNDEGE	+
2	VVPRVTKKF	-
3	VEEEDDDEEEEEENLDDQDEQGNLKGFINDDDDEDEGEEDEGSDSGDSEDDV	+/-
4	GHKKRKRTSF	+/-
5	DDRLEDDDFDLIEENL	-
6	GVKVKRGQKYRRVKKM	-
7	SDDEDDDEEEYGKEEHEKEAIAEEIFQDGEGEEGQEAMEAPMAPPEEEEEDDEESDIDDFIVDDDGQ	+/-
8	PLKKPKWRKKLPGYT	-
9	DAALQEAQEIFGVDFDYDEFEKYNEYDEELEEEYEYEDDEAEGE	-
10	IRVRPKKTTKKRVSRRSIFEMYEPSELESSHLTDQDNEIRATDLPERFQLRSIPVKGAED	-
KMT2B-IDR (residues 1-962)
Module #	Module Sequence	UNIPROT "Compositional bias"
1	MAAAAGGGSCPGPGSARGRFPGRPRGAGGGGGRGGRGNGAERVRVALRRGGGATGPGGAEPGEDTA	-
2	LLRLLGLRRGLRRLRRLWAGPRVQRGRGRGRGRGWGPSRGCV	+/-
3	PEEESSDGESDEEEFQGFHSDE	-
4	DVAPSSLRSALRSQRGRAPRGRGRKHKTTPLPPPRLADVAPTPPKTPARKRGEEGTERMVQALTELLRRAQAPQAPRSRACEPSTPRRSRGRPPGRPAGPCRRKQQAVVVAEAAVT	+/-
5	IPKPEPPPPVVPVKHQTGSWKCKEGPGPGPGTPRRGGQSSRGGRGGRGRGRGGGLPFVIKFVSRAKKVKMG	-
6	QLSLGLESGQGQGQHEESWQDVPQRRVGSGQGGSPCW	-
7	KKQEQKLDDEEEEKKEEEEKDKEGEEKEERAVAEEMMPAAEKEEAK	+
8	LPPPPLTPPAPSPPPPLPPPSTSPPPPLCPPPPPPVSPPPLPSPPPPP	+
9	AQEEQEESPPPVV	-
10	PATCSRKRGRPPLTPSQRAEREAARAGPEGTSPPTPTPSTATGGPP	-
11	EDSPTVAPKSTTFLKNIRQFIMPVVSARSSRVIKTPRRFMDEDPPKPPKVEVSPVLRPPITTSPPVPQEPAPVPSPPRAPTPPSTPVPLPEKRRSILREPTFRWTSLTREL	+/-
12	PPPPPAPPPPPAPSPPPAPATS	+
13	SRRPLLLRAPQFTPSEAHLKIYESVLT	-
14	PPPLGAPEAPEPEPPPADDSPAEPEP	+
15	RAVGRTNHLSLPRFAPVVTTPVKAEVSPHGAPALSNGP	-
16	QTQAQLLQPLQALQTQLLPQALPPPQPQLQPPPSPQQMPP	+
17	LEKARIAGVGSLPLSGVEEKMFSLLKRAKVQLFKIDQQQQQKVAASMPLSPGGQMEEVAGAVKQISDRGPVRSEDESVEAKRERPSGPESPVQGPRIKHVCRHAAVALGQARAMVPEDVPRLSALPLRDRQDLA	-
18	TEDTSSASETESVPSRSRRGKVEAAGPGGESEPTGSGGTLAHTPRRSLPSHHGKKMR	-
CcRNAseE-IDR (residues 543-907)
Module #	Module Sequence	UNIPROT "Compositional bias"
1	RTELGERIAVAPPPLVEDDDDFDAAAYDDEEEEDEIILEDEDEIDRENTDDDD	+
2	ASARKQA	+/-
3	RDDDRGDRKGRRGRRDRGRGRGRRDERDG	+/-
4	ETETEVEDEDVAGEGADEDRAEF	+
5	GDDDDGGRRRRRRGRRGGRRGGREDGDR	-
6	PADAFVWIRPRVPFGENVFTWHDPAALVGGG	-
7	ESRRPAPEPRAEASAEAAPRPERAEREE	+/-
8	RPGRERGRRGRDRGRRQRD	+/-
9	EAPVSEVSAVESASVEAAEPFEAPILAPPVIAAPPADVWVELPEVEEAP	-
10	KKPKRPRSRGKK	+
11	AAEAAETAVEAVDVVADVTVEDTAPEAAAPEAVEVAPPARTVEAAPQPEPTPVVESEPVEAASPAEPDPNEITAPPEKP	-
12	RRGWWRR	-
NCL (full-length)
Module #	Module Sequence	UNIPROT "Compositional bias"
1	MVKLAKAGKNQGDPKKMAPPPK	-
2	EVEEDSEDEEMSEDEEDDSSGEE	+
3	VVIPQKKGKKAAATSAKKVVVSPTKKVAVATPAKKAAVTPGKKAAATPAKKTVTPAKAVTTPGKKGATPGKALVATPGKKGAAIPAKGAKNGKNAK	-
4	KEDSDEEEDDDSEEDEEDDEDEDEDEDEIE	+
5	PAAMKAAAAAPA	-
6	SEDEDDEDDEDDEDDDDDEEDDSEEE	+
7	AMETTPAKGKKAAKVVPVKAKNV	-
8	AEDEDEEEDDEDEDDDDDEDDEDDDDEDDEEEEEEEE	+
9	EEPVKEAPGKRKKEMAKQKAAPEAKKQKVEGTEPTTAFNLFVGNLNFNKSAPELKTGISDVFAKNDLAVVDVRIGMTRKFGYVDFESAEDLEKALELTGLKVFGNEIKLEKPKGKDSKKERDARTLLAKNLPYKVTQDELKEVFEDAAEIRLVSKDGKSKGIAYIEFKTEADAEKTFEEKQGTEIDGRSISLYYTGEKGQNQDYRGGKNSTWSGESKTLVLSNLSYSATEETLQEVFEKATFIKVPQNQNGKSKGYAFIEFASFEDAKEALNSCNKREIEGRAIRLELQGPRGSPNARSQPSKTLFVKGLSEDTTEETLKESFDGSVRARIVTDRETGSSKGFGFVDFNSEEDAKAAKEAMEDGEIDGNKVTLDWAKPK	FOLDED
10	GEGGFGGRGGGRGGFGGRGGGRGGRGGFGGRGRGGFGGRGGFRGGRGGGGD	-
11	HKPQGKKTKFE	-
